# Phylogenomics of the ecdysteroid kinase-like (EcKL) gene family in insects highlights roles in both steroid hormone metabolism and detoxification

**DOI:** 10.1101/2023.06.29.546846

**Authors:** Jack L. Scanlan, Charles Robin

## Abstract

The evolutionary dynamics of large gene families can offer important insights into the functions of their individual members. While the ecdysteroid kinase-like (EcKL) gene family has previously been linked to the metabolism of both steroid moulting hormones and xenobiotic toxins, the functions of nearly all EcKL genes are unknown and there is little information on their evolution across all insects. Here, we perform comprehensive phylogenetic analyses on a manually annotated set of EcKL genes from 140 insect genomes, revealing the gene family is comprised of at least 13 subfamilies that differ in retention and stability. Our results show the only two genes known to encode ecdysteroid kinases belong to different subfamilies and therefore ecdysteroid metabolism functions must be spread throughout the EcKL family. We also provide comparative phylogenomic evidence that EcKLs are involved in detoxification across insects, with positive associations between family size and dietary chemical complexity, and also find similar evidence for the cytochrome P450 and glutathione S-transferase gene families. Unexpectedly, we find that the size of the clade containing a known ecdysteroid kinase is positively associated with host plant taxonomic diversity in Lepidoptera, possibly suggesting multiple functional shifts between hormone and xenobiotic metabolism. This work provides a robust framework for future functional studies into the EcKL gene family and opens promising new avenues for exploring the genomic basis of dietary adaptation in insects, including the classically studied co-evolution of butterflies with their host plants.

**Significance statement:** The ecdysteroid kinase-like (EcKL) gene family has been linked to both steroid inactivation and detoxification in insects, but the functions of most of its members are unknown. Here, we study the evolutionary history of the EcKLs and showcase how phylogenetics can inform the functional characterisation of enzyme families. EcKL family size varies over an order of magnitude and is associated with chemically complex diets, implicating numerous genes in detoxification. We also find a surprising link between a steroid-metabolising clade and host plant diversity in butterflies and moths, suggesting new detoxification functions may evolve through an insect-plant ‘chemical arms-race’. This work advances numerous functional hypotheses for multiple EcKL clades and proposes a new classification system for this poorly characterised gene family.
