## Supplementary material for "Phylogenomics of the ecdysteroid kinase-like (EcKL) gene family in insects highlights roles in both steroid hormone metabolism and detoxification": Tables S1-S5

### Sheet: Table S1
species	shortcode	family	superfamily	order	database	assembly	date	N50	L50	FGM	PGM	TGM	P450s	GSTs	CCEs	juvenile_diet	adult_diet	diet_code	XD
Blattella germanica	Blager	Ectobiidae	Blaberoidea	Blattodea	NCBI	Bger_1.1	2018-03-26	1056071	576	94	11	105	152	50	82	various	various	det	L
Zootermopsis nevadensis	Zoonev	Termopsidae	Termopsidae	Blattodea	NCBI	ZooNev1.0	2014-07-22	751105	194	19	0	19	78	20	40	wood	wood	her	S
Agrilus planipennis	Agrpla	Buprestidae	Buprestoidea	Coleoptera	NCBI	Apla_2.0	2018-01-03	1113421	91	17	7	24	65	25	47	wood and phloem	leaves	her	I
Anoplophora glabripennis	Anogla	Cerambycidae	Chrysomeloidea	Coleoptera	NCBI	Agla_2.0	2017-12-12	678234	269	56	3	59	98	36	47	wood	leaves and bark	her	I
Leptinotarsa decemlineata	Lepdec	Chrysomelidae	Chrysomeloidea	Coleoptera	NCBI	Ldec_2.0	2017-10-31	139046	1179	31	18	49	90	32	102	leaves	leaves	her	I
Dendroctonus ponderosae	Denpon	Curculionidae	Curculionoidea	Coleoptera	NCBI	DendPond_male_1.0	2013-04-10	628732	87	39	5	44	92	35	64	bark, phloem	bark, spores	her	I
Hypothenemus hampei	Hypham	Curculionidae	Curculionoidea	Coleoptera	NCBI	ASM101285v1	2015-05-22	39211	966	24	4	28				coffee berry	coffee berry	her	I
Tribolium castaneum	Tricas	Tenebrionidae	Tenebrionoidea	Coleoptera	NCBI	Tcas5.2	2016-03-10	4456720	12	38	1	39	126	40	54	various	various	det	L
Proctacanthus coquilletti	Procoq	Asilidae	Asiloidea	Diptera	NCBI	200kmer_750.trimmed	2017-01-04	862345	70	23	3	26				unknown	insects	car	S
Belgica antarctica	Belant	Chironomidae	Chironomoidea	Diptera	NCBI	ASM77530v1	2014-09-03	98263	263	38	2	40				moss, detritus	moss, detritus	det	I
Clunio marinus	Clumar	Chironomidae	Chironomoidea	Diptera	NCBI	CLUMA_1.0	2016-11-28	1871155	17	32	2	34				plankton, algae	unknown	det	I
Aedes aegypti	Aedaeg	Culicidae	Culicoidea	Diptera	NCBI	AaegL3	2014-04-30	1547048	272	50	0	50	152	40	67	organic detritus	blood, nectar	det	L
Anopheles gambiae	Anogam	Culicidae	Culicoidea	Diptera	NCBI	AgamP3	2006-10-16	12309988	9	41	2	43	113	40	54	organic detritus	blood, nectar	det	L
Culex quinquefasciatus	Culqui	Culicidae	Culicoidea	Diptera	NCBI	CulPip1.0	2007-04-23	486756	317	51	9	60	193	46	86	organic detritus	blood, nectar	det	L
Teleopsis dalmanni	Teldal	Diopsidae	Diopsoidea	Diptera	NCBI	Tel_dalmanni_2A_v1.0	2017-07-28	66701	1905	59	1	60				decaying plant matter	decaying plant matter	det	L
Drosophila ananassae	Droana	Drosophilidae	Ephydroidea	Diptera	NCBI	dana_caf1	2006-06-30	4599533	10	56	0	56	95	49	40	decaying fruit	decaying fruit	det	L
Drosophila erecta	Droere	Drosophilidae	Ephydroidea	Diptera	NCBI	dere_caf1	2006-07-12	18748788	4	53	0	53	100	53	45	decaying fruit	decaying fruit	det	L
Drosophila grimshawi	Drogri	Drosophilidae	Ephydroidea	Diptera	NCBI	dgri_caf1	2006-06-30	8399593	7	45	0	45	71	37	48	decaying bark	decaying bark	det	L
Drosophila melanogaster	Dromel	Drosophilidae	Ephydroidea	Diptera	NCBI	Release 6 plus ISO1 MT	2014-08-01	25286936	3	51	0	51	87	52	40	decaying fruit	decaying fruit	det	L
Drosophila mojavensis	Dromoj	Drosophilidae	Ephydroidea	Diptera	NCBI	dmoj_caf1	2006-06-30	24764193	4	41	0	41	75	36	45	decaying cactus	decaying cactus	det	I
Drosophila persimilis	Droper	Drosophilidae	Ephydroidea	Diptera	NCBI	dper_caf1	2006-04-18	1869541	21	44	0	44	91	49	50	decaying fruit	decaying fruit	det	L
Drosophila pseudoobscura	Dropse	Drosophilidae	Ephydroidea	Diptera	NCBI	ASM14949v1	2004-12-06	1459550	23	44	0	44	89	42	44	decaying fruit	decaying fruit	det	L
Drosophila sechellia	Drosec	Drosophilidae	Ephydroidea	Diptera	NCBI	dsec_caf1	2006-04-18	2123299	13	47	0	47	94	47	47	decaying morinda fruit	decaying morinda fruit	det	I
Drosophila simulans	Drosim	Drosophilidae	Ephydroidea	Diptera	NCBI	dsim_caf1	2006-11-02	857818	36	56	0	56	85	44	41	decaying fruit	decaying fruit	det	L
Drosophila virilis	Drovir	Drosophilidae	Ephydroidea	Diptera	NCBI	dvir_caf1	2006-07-12	10161210	6	44	0	44	79	38	42	decaying fruit	decaying fruit	det	L
Drosophila willistoni	Drowil	Drosophilidae	Ephydroidea	Diptera	NCBI	dwil_caf1	2006-08-03	4511350	15	61	0	61	97	46	57	decaying fruit	decaying fruit	det	L
Drosophila yakuba	Droyak	Drosophilidae	Ephydroidea	Diptera	NCBI	dyak_caf1	2006-06-27	21770863	4	55	0	55	85	42	56	decaying fruit	decaying fruit	det	L
Glossina austeni	Gloaus	Glossinidae	Hippoboscoidea	Diptera	NCBI	Glossina_austeni-1.0.3	2014-05-12	812585	116	24	2	26	68	24	43	parental milk	blood	hae	S
Glossina brevipalpis	Globre	Glossinidae	Hippoboscoidea	Diptera	NCBI	Glossina_brevipalpis_1.0.3	2014-05-08	1209507	63	25	2	27	65	20	36	parental milk	blood	hae	S
Glossina fuscipes	Glofus	Glossinidae	Hippoboscoidea	Diptera	NCBI	Glossina_fuscipes-3.0.2	2014-05-08	561190	179	25	1	26	82	23	39	parental milk	blood	hae	S
Glossina morsitans	Glomor	Glossinidae	Hippoboscoidea	Diptera	VectorBase	GmorY1	2010-12-01	49769		27	0	27	62	21	38	parental milk	blood	hae	S
Glossina pallidipes	Glopal	Glossinidae	Hippoboscoidea	Diptera	NCBI	Glossina_pallidipes-1.0.3	2014-05-12	1038751	95	28	0	28	66	20	41	parental milk	blood	hae	S
Glossina palpalis	Gloplp	Glossinidae	Hippoboscoidea	Diptera	NCBI	Glossina_palpalis_gambiensis-2.0.1	2015-01-15	575037	187	25	1	26	69	22	40	parental milk	blood	hae	S
Musca domestica	Musdom	Muscidae	Muscoidea	Diptera	NCBI	Musca_domestica-2.0.2	2013-04-22	226573	809	62	1	63	150	39	47	various	various	det	L
Stomoxys calcitrans	Stocal	Muscidae	Muscoidea	Diptera	NCBI	Stomoxys_calcitrans-1.0.1	2015-05-31	504651	509	46	8	54	202	46	54	decaying matter	blood	det	L
Lucilia cuprina	Luccup	Calliphoridae	Oestroidea	Diptera	NCBI	Lcup_2.0	2017-12-15	275862	350	56	0	56	93	37	43	carrion, decaying matter	decaying matter	det	L
Lutzomyia longipalpis	Lutlon	Psychodidae	Psychodoidea	Diptera	NCBI	Llon_1.0	2012-06-11	85093	491	30	1	31	100	37	43	decaying matter	blood, nectar	det	L
Bactrocera dorsalis	Bacdor	Tephritidae	Tephritoidea	Diptera	NCBI	ASM78921v2	2014-12-03	1206000	91	43	4	47	96	41	43	fruit, yeast	fruit, yeast	det	L
Bactrocera oleae	Bacole	Tephritidae	Tephritoidea	Diptera	NCBI	gapfilled_joined_lt9474.gt500.covgt10	2015-07-29	139566	474	34	5	39	103	45	49	olives, yeast	olives, yeast	det	I
Bactrocera tryoni	Bactry	Tephritidae	Tephritoidea	Diptera	NCBI	Assembly 2.2 of Bactrocera tryoni genome	2014-05-21	69551	1589	35	10	45				fruit, yeast	fruit, yeast	det	L
Ceratitis capitata	Cercap	Tephritidae	Tephritoidea	Diptera	NCBI	Ccap_2.1	2017-11-06	1665634	75	46	0	46	105	38	46	fruit, yeast	fruit, yeast	det	L
Rhagoletis zephyria	Rhazep	Tephritidae	Tephritoidea	Diptera	NCBI	Rhagoletis_zephyria_1.0	2016-07-19	62643	3479	43	3	46	199	62	89	fruit, yeast	fruit, yeast	det	L
Zeugodacus cucurbitae	Zeucuc	Tephritidae	Tephritoidea	Diptera	NCBI	ASM80634v1	2014-12-23	1399015	66	47	6	53	99	41	53	fruit, yeast	fruit, yeast	det	L
Ephemera danica	Ephdan	Ephemeridae	Ephemeroidea	Ephemeroptera	NCBI	Edan_2.0	2017-12-12	599527	216	26	9	35				organic detritus	does not feed	det	L
Acyrthosiphon pisum	Acypis	Aphididae	Aphidoidea	Hemiptera	NCBI	Acyr_2.0	2010-06-24	518546	280	16	0	16	77	31	47	phloem	phloem	her	I
Cimex lectularius	Cimlec	Cimicidae	Cimicoidea	Hemiptera	NCBI	Clec_2.1	2017-12-12	1637644	100	14	5	19	56	20	50	blood	blood	hae	S
Gerris buenoi	Gerbue	Gerridae	Gerroidea	Hemiptera	NCBI	Gbue_2.0	2018-02-12	412278	674	29	7	36				insects	insects	car	S
Halyomorpha halys	Halhal	Pentatomidae	Pentatomoidea	Hemiptera	NCBI	Hhal_2.0	2017-12-15	393089	724	33	3	36	130	34	82	various plants	various plants	her	L
Rhodnius prolixus	Rhopro	Reduviidae	Reduvioidea	Hemiptera	NCBI	Rhodnius_prolixus-3.0.3	2015-04-08	1088772	170	31	2	33	117	23	69	blood	blood	hae	S
Apis cerana	Apicer	Apidae	Apoidea	Hymenoptera	NCBI	ACSNU-2.0	2015-11-12	1421626	42	12	0	12	41	18	40	pollen, honey	pollen, nectar	pol	S
Apis dorsata	Apidor	Apidae	Apoidea	Hymenoptera	NCBI	Apis dorsata 1.3	2013-09-24	732052	87	11	1	12	41	17	23	pollen, honey	pollen, nectar	pol	S
Apis florea	Apiflo	Apidae	Apoidea	Hymenoptera	NCBI	Aflo_1.1	2012-12-07	2863240	22	12	0	12	42	20	32	pollen, honey	pollen, nectar	pol	S
Apis mellifera	Apimel	Apidae	Apoidea	Hymenoptera	NCBI	Amel_4.5	2011-01-14	997192	65	12	0	12	48	19	29	pollen, honey	pollen, nectar	pol	S
Bombus impatiens	Bomimp	Apidae	Apoidea	Hymenoptera	NCBI	BIMP_2.2	2011-09-22	1399493	54	12	0	12	48	19	25	pollen, honey	pollen, nectar	pol	S
Bombus terrestris	Bomter	Apidae	Apoidea	Hymenoptera	NCBI	Bter_1.0	2011-06-03	3506793	18	12	0	12	52	23	25	pollen, honey	pollen, nectar	pol	S
Ceratina calcarata	Cercal	Apidae	Apoidea	Hymenoptera	NCBI	ASM165200v1	2016-05-25	632424	82	12	0	12	81	23	47	pollen, honey	pollen, nectar	pol	S
Eufriesea mexicana	Eufmex	Apidae	Apoidea	Hymenoptera	NCBI	ASM148370v1	2016-05-09	351926	377	12	0	12	50	18	31	pollen, honey	pollen, nectar	pol	S
Euglossa dilemma	Eugdil	Apidae	Apoidea	Hymenoptera	NCBI	Edil_v1.0	2017-06-20	143590	419	11	1	12				pollen, honey	pollen, nectar	pol	S
Habropoda laboriosa	Hablab	Apidae	Apoidea	Hymenoptera	NCBI	ASM126327v1	2015-08-13	1784116	47	12	0	12	41	17	33	pollen, honey	pollen, nectar	pol	S
Melipona quadrifasciata	Melqua	Apidae	Apoidea	Hymenoptera	NCBI	ASM127656v1	2015-09-04	1864352	42	13	2	15	58	17	28	pollen, honey	pollen, nectar	pol	S
Dufourea novaeangliae	Dufnov	Halictidae	Apoidea	Hymenoptera	NCBI	ASM127255v1	2015-08-21	2549405	32	12	0	12	46	23	32	pollen, honey	pollen, nectar	pol	S
Lasioglossum albipes	Lasalb	Halictidae	Apoidea	Hymenoptera	NCBI	ASM34657v1	2013-10-08	628061	148	16	0	16				pollen, honey	pollen, nectar	pol	S
Megachile rotundata	Megrot	Megachilidae	Apoidea	Hymenoptera	NCBI	MROT_1.0	2011-07-19	1699680	47	12	0	12	53	20	24	pollen, honey	pollen, nectar	pol	S
Cephus cinctus	Cepcin	Cephidae	Cephoidea	Hymenoptera	NCBI	Ccin1	2014-07-09	622163	56	18	0	18	88	16	30	grass stems	does not feed	her	I
Ceratosolen solmsi	Cersol	Agaonidae	Chalcidoidea	Hymenoptera	NCBI	CerSol_1.0	2013-12-04	9558897	10	12	1	13	38	19	22	figs	figs	her	S
Copidosoma floridanum	Copflo	Encyrtidae	Chalcidoidea	Hymenoptera	NCBI	Cflo_2.0	2017-12-12	1210516	130	27	1	28	82	21	50	moth larvae	unknown, possibly pollen or nectar	car	I
Nasonia vitripennis	Nasvit	Pteromalidae	Chalcidoidea	Hymenoptera	NCBI	Nvit_2.1	2012-11-28	708988	71	47	0	47	95	28	49	flesh fly pupae	host juices, nectar	car	I
Trichogramma pretiosum	Tripre	Trichogrammatidae	Chalcidoidea	Hymenoptera	NCBI	Tpre_2.0	2017-12-15	1825723	33	26	1	27	68	25	49	moth eggs	nectar, pollen	car	S
Leptopilina clavipes	Lepcla	Figitidae	Cynipoidea	Hymenoptera	NCBI	ASM185565v1	2016-10-28	13761	3959	23	1	24				Drosophila larvae	unknown	car	I
Acromyrmex echinatior	Acrech	Formicidae	Formicoidea	Hymenoptera	NCBI	Aech_3.9	2011-05-03	1110580	74	27	0	27	71	24	28	farmed fungi (indirect herbivory)	farmed fungi (indirect herbivory)	her	L
Atta colombica	Attcol	Formicidae	Formicoidea	Hymenoptera	NCBI	Acol1.0	2016-03-25	2037154	42	22	2	24	59	22	28	farmed fungi (indirect herbivory)	farmed fungi (indirect herbivory)	her	L
Camponotus floridanus	Camflo	Formicidae	Formicoidea	Hymenoptera	NCBI	CamFlo_1.0	2010-09-17	451320	144	20	0	20	173	20	34	various	various	det	I
Cyphomyrmex costatus	Cypcos	Formicidae	Formicoidea	Hymenoptera	NCBI	Ccosl1.0	2016-03-25	1159032	70	23	1	24	67	20	28	farmed fungi (indirect omnivory)	farmed fungi (indirect omnivory)	det	L
Dinoponera quadriceps	Dinqua	Formicidae	Formicoidea	Hymenoptera	NCBI	ASM131382v1	2015-10-13	1361239	59	13	0	13	126	19	23	various	various	det	I
Harpegnathos saltator	Harsal	Formicidae	Formicoidea	Hymenoptera	NCBI	HarSal_1.0	2010-09-17	601965	144	12	0	12	96	18	26	various	various	det	I
Linepithema humile	Linhum	Formicidae	Formicoidea	Hymenoptera	NCBI	Lhum_UMD_V04	2011-06-10	1402257	40	14	0	14	110	14	30	various	various	det	I
Ooceraea biroi	Oocbir	Formicidae	Formicoidea	Hymenoptera	NCBI	CerBir1.0	2014-04-08	1350650	48	22	0	22				other ants	other ants	car	S
Pogonomyrmex barbatus	Pogbar	Formicidae	Formicoidea	Hymenoptera	NCBI	Pbar_UMD_V03	2011-02-04	819605	81	17	0	17	80	21	35	various	various	det	I
Solenopsis invicta	Solinv	Formicidae	Formicoidea	Hymenoptera	NCBI	Si_gnH	2018-08-01	621039	124	24	0	24	197	22	32	various	various	det	I
Trachymyrmex cornetzi	Tracor	Formicidae	Formicoidea	Hymenoptera	NCBI	Tcor1.0	2016-03-25	760749	102	29	5	34	77	21	28	farmed fungi (indirect herbivory)	farmed fungi (indirect herbivory)	her	L
Trachymyrmex septentrionalis	Trasep	Formicidae	Formicoidea	Hymenoptera	NCBI	Tsep1.0	2016-03-25	2520094	31	25	0	25	62	20	29	farmed fungi (indirect herbivory)	farmed fungi (indirect herbivory)	her	L
Trachymyrmex zeteki	Trazet	Formicidae	Formicoidea	Hymenoptera	NCBI	Tzet1.0	2016-03-31	1333945	51	26	0	26	58	18	28	farmed fungi (indirect herbivory)	farmed fungi (indirect herbivory)	her	L
Vollenhovia emeryi	Voleme	Formicidae	Formicoidea	Hymenoptera	NCBI	V.emery_V1.0	2015-03-06	1346088	61	18	0	18	129	19	27	various	various	det	I
Aphidius ervi	Apherv	Braconidae	Ichneumonoidea	Hymenoptera	NCBI	ASM1142645v1	2020-03-18	581355	55	14	0	14				aphids (endoparasitoid)	nectar, honeydew	car	I
Cotesia vestalis	Cotves	Braconidae	Ichneumonoidea	Hymenoptera	NCBI	ASM95615v1	2015-03-18	46055	911	19	0	19				Plutella xylostella larvae (endoparasitoid)	nectar, honeydew	car	I
Diachasma alloeum	Diaall	Braconidae	Ichneumonoidea	Hymenoptera	NCBI	Dall2.0	2019-03-06	657001	124	24	0	24	71	20	40	Rhagoletis pomonella larvae (endoparasitoid)	nectar, honeydew	car	I
Fopius arisanus	Fopari	Braconidae	Ichneumonoidea	Hymenoptera	NCBI	ASM80636v1	2014-12-23	978588	49	18	1	19	56	19	33	Tephritid eggs and larvae (endoparasitoid)	nectar, honeydew	car	S
Lysiphlebus fabarum	Lysfab	Braconidae	Ichneumonoidea	Hymenoptera	NCBI	ASM1142643v1	2020-03-18	216143	158	16	0	16				aphids (endoparasitoid)	nectar, honeydew	car	S
Macrocentrus cingulum	Maccin	Braconidae	Ichneumonoidea	Hymenoptera	NCBI	MCINOGS1.0	2017-05-22	65089	525	13	0	13				Ostrinia nubilalis larvae (endoparasitoid)	nectar, honeydew	car	I
Microplitis demolitor	Micdem	Braconidae	Ichneumonoidea	Hymenoptera	NCBI	Mdem2	2015-10-07	1139389	50	21	0	21	50	20	44	Noctuidae larvae (endoparasitoid)	nectar, honeydew	car	I
Orussus abietinus	Oruabi	Orussidae	Orussoidea	Hymenoptera	NCBI	Oabi_2.0	2017-12-15	612083	63	14	0	14	38	20	27	Beetle larvae (ectoparasitoid)	nectar, honeydew	car	S
Neodiprion lecontei	Neolec	Diprionidae	Tenthredinoidea	Hymenoptera	NCBI	Nlec1.1	2018-06-21	243810	310	32	1	33				pine trees	nectar	her	I
Athalia rosae	Athros	Tenthredinidae	Tenthredinoidea	Hymenoptera	NCBI	Aros_2.0	2018-01-03	943070	46	29	0	29	63	25	46	Brassica	nectar	her	I
Polistes canadensis	Polcan	Vespidae	Vespoidea	Hymenoptera	NCBI	ASM131383v1	2015-10-13	521566	103	15	1	16	64	19	26	insects	insects	car	S
Polistes dominula	Poldom	Vespidae	Vespoidea	Hymenoptera	NCBI	Pdom r1.2	2015-12-14	1625592	37	16	0	16	89	19	25	insects	insects	car	S
Bombyx mandarina	Bomman	Bombycidae	Bombycoidea	Lepidoptera	NCBI	ASM398793v1	2018-12-31	2789315	43	14	1	15				mulberry	does not feed	her	S
Bombyx mori	Bommor	Bombycidae	Bombycoidea	Lepidoptera	NCBI	ASM15162v1	2008-04-28	4008358	38	15	0	15	90	30	96	mulberry	does not feed	her	S
Manduca sexta	Mansex	Sphingidae	Bombycoidea	Lepidoptera	NCBI	Msex_1.0	2012-05-24	664006	169	38	0	38	93	24	93	multiple plant families	nectar	her	L
Operophtera brumata	Opebru	Geometridae	Geometroidea	Lepidoptera	NCBI	ASM126657v1	2015-08-11	65630	2821	24	5	29	129	30	92	multiple plant families	does not feed	her	L
Hyphantria cunea	Hypcun	Erebidae	Noctuoidea	Lepidoptera	NCBI	ASM370950v1	2018-11-01	1126406	126	21	2	23				multiple plant families	does not feed	her	L
Lymantria dispar dispar	Lymdis	Erebidae	Noctuoidea	Lepidoptera	NCBI	ASM411510v1	2019-01-28	249594	914	34	2	36				multiple plant families	does not feed	her	L
Agrotis ipsilon	Agrips	Noctuidae	Noctuoidea	Lepidoptera	NCBI	ASM419385v1	2019-02-13	1057295	137	34	2	36				multiple plant families	nectar	her	L
Helicoverpa armigera	Helarm	Noctuidae	Noctuoidea	Lepidoptera	NCBI	Harm_1.0	2017-05-22	1000414	93	35	3	38	114	49	103	multiple plant families	nectar	her	L
Helicoverpa zea	Helzea	Noctuidae	Noctuoidea	Lepidoptera	NCBI	Hzea_1.0	2017-05-19	201477	469	34	2	36	103	47	95	multiple plant families	nectar	her	L
Heliothis virescens	Helvir	Noctuidae	Noctuoidea	Lepidoptera	NCBI	K63_refined_pacbio	2017-09-27	102124	1134	37	5	42	101	35	89	multiple plant families	nectar	her	L
Mamestra configurata	Mamcon	Noctuidae	Noctuoidea	Lepidoptera	NCBI	ASM219265v2	2019-08-02	207752	582	25	3	28				multiple plant families	nectar	her	L
Spodoptera litura	Spolit	Noctuidae	Noctuoidea	Lepidoptera	NCBI	ASM270686v2	2017-10-25	915465	143	45	1	46	122	46	115	multiple plant families	nectar	her	L
Trichoplusia ni	Tricni	Noctuidae	Noctuoidea	Lepidoptera	NCBI	ASM360422v1	2018-10-01	4648132	27	24	0	24				multiple plant families	nectar	her	L
Cecropterus lyciades	Ceclyc	Hesperiidae	Papilionoidea	Lepidoptera	NCBI	3311_assembly_v1_with_mito	2018-02-20	558064	280	19	9	28				plants in the Fabaceae	nectar	her	S
Lerema accius	Leracc	Hesperiidae	Papilionoidea	Lepidoptera	NCBI	lac_assembly_V1	2015-09-02	525349	160	21	2	23				plants in the Gramineae	nectar	her	S
Megathymus ursus violae	Megurs	Hesperiidae	Papilionoidea	Lepidoptera	NCBI	mvi_v1	2018-10-22	4153133	28	16	0	16				plants in the Agavaceae	does not feed	her	S
Calycopis cecrops	Calcec	Lycaenidae	Papilionoidea	Lepidoptera	NCBI	3306_assembly_v2	2016-04-21	233537	852	43	11	54				multiple plant families, dead leaves	nectar	det	L
Bicyclus anynana	Bicany	Nymphalidae	Papilionoidea	Lepidoptera	NCBI	Bicyclus_anynana_v1.2	2018-01-02	638282	194	20	0	20	115	30	91	plants in the Gramineae	fruit	her	S
Danaus plexippus	Danple	Nymphalidae	Papilionoidea	Lepidoptera	NCBI	Dpv3	2017-06-23	715714	102	25	0	25	81	30	55	multiple plant families	nectar	her	I
Heliconius erato demophoon	Helerd	Nymphalidae	Papilionoidea	Lepidoptera	Lepbase	Heliconius erato demophoon v1	2016-03-11	10688973	12	19	1	20				plants in the Passifloraceae	pollen	her	S
Heliconius erato lativitta	Helerl	Nymphalidae	Papilionoidea	Lepidoptera	Lepbase	Heliconius erato lativitta v1	2016-09-12	5483780	25	16	1	17				plants in the Passifloraceae	pollen	her	S
Heliconius melpomene	Helmel	Nymphalidae	Papilionoidea	Lepidoptera	Lepbase	Heliconius melpomene melpomene Hmel2	2015-07-17	2102720	34	19	0	19	122	41	77	plants in the Passifloraceae	pollen	her	S
Melitaea cinxia	Melcin	Nymphalidae	Papilionoidea	Lepidoptera	NCBI	MelCinx1.0	2014-07-09	119328	970	16	7	23	83	24	65	multiple plant families	nectar	her	I
Vanessa tameamea	Vantam	Nymphalidae	Papilionoidea	Lepidoptera	NCBI	ASM293899v1	2018-02-23	2988984	28	12	1	13				plants in the Urticaceae	sap	her	S
Papilio glaucus	Papgla	Papilionidae	Papilionoidea	Lepidoptera	NCBI	pgl_assembly_v1	2015-02-23	230841	418	21	0	21				multiple plant families	nectar	her	L
Papilio polytes	Pappol	Papilionidae	Papilionoidea	Lepidoptera	NCBI	Ppol_1.0	2015-02-02	3672263	21	27	0	27	115	38	89	plants in the Rutaceae	nectar	her	S
Papilio xuthus	Papxut	Papilionidae	Papilionoidea	Lepidoptera	NCBI	Pap_xu_1.0	2015-09-28	3432602	22	26	0	26	90	31	78	plants in the Rutaceae	nectar	her	S
Leptidea sinapis	Lepsin	Pieridae	Papilionoidea	Lepidoptera	NCBI	ASM90019944v1	2017-10-11	112092	1270	15	1	16				plants in the Fabaceae	nectar	her	S
Phoebis sennae	Phosen	Pieridae	Papilionoidea	Lepidoptera	NCBI	3314_assembly_v1	2016-03-10	299140	267	12	2	14				multiple plant families	nectar	her	I
Pieris napi	Pienap	Pieridae	Papilionoidea	Lepidoptera	Lepbase	Pieris napi v1.1	2017-02-13	12597868	13	15	3	18				multiple plant families	nectar	her	I
Pieris rapae	Pierap	Pieridae	Papilionoidea	Lepidoptera	NCBI	P_rapae_3842_assembly_v2	2016-10-16	617301	118	17	0	17	85	33	77	multiple plant families	nectar	her	I
Calephelis nemesis	Calnem	Riodinidae	Papilionoidea	Lepidoptera	NCBI	Cne_v1	2017-08-10	206312	1057	33	11	44				multiple plant families, rotten leaves	nectar	det	L
Calephelis virginiensis	Calvir	Riodinidae	Papilionoidea	Lepidoptera	NCBI	Cvi_v1	2017-08-10	175106	1347	24	15	39				plants in the Compositae, rotten leaves	nectar	det	L
Chilo suppressalis	Chisup	Crambidae	Pyraloidea	Lepidoptera	NCBI	ASM400044v1	2019-01-08	1753049	119	19	2	21	76	18	57	multiple plant families	nectar	her	I
Ostrinia furnacalis	Ostfur	Crambidae	Pyraloidea	Lepidoptera	NCBI	ASM419383v1	2019-02-13	564364	230	35	1	36				multiple plant families	nectar	her	L
Amyelois transitella	Amytra	Pyralidae	Pyraloidea	Lepidoptera	NCBI	ASM118610v1	2015-07-22	1586980	62	29	2	31	99	44	75	multiple plant families	nectar	her	L
Galleria mellonella	Galmel	Pyralidae	Pyraloidea	Lepidoptera	NCBI	ASM258982v1	2017-10-18	952598	154	25	1	26				wax, pollen, honey	does not feed	pol	S
Plodia interpunctella	Ploint	Pyralidae	Pyraloidea	Lepidoptera	NCBI	plodia_v1	2015-02-23	1270674	76	26	11	37	60	21	60	multiple plant families	does not feed	her	L
Cydia pomonella	Cydpom	Tortricidae	Tortricoidea	Lepidoptera	NCBI	Cpom.V2	2019-03-29	8915549	24	27	1	28				multiple plant families	nectar, possibly fruit	her	I
Plutella xylostella	Pluxyl	Plutellidae	Yponomeutoidea	Lepidoptera	NCBI	DBM_FJ_V1.1	2014-10-02	737182	155	17	0	17	98	44	71	multiple plant families	nectar	her	L
Calopteryx splendens	Calspl	Calopterygidae	Calopterygidae	Odonata	NCBI	Calsple1.0	2017-04-14	422252	1013	23	7	30	199	49	144	insects	insects	car	S
Libellula fulva	Libful	Libellulidae	Libellulidae	Odonata	NCBI	Lful_2.0	2017-10-31	1183267	297	29	1	30				insects	insects	car	S
Timema cristinae	Timcri	Timematidae	Timematodea	Phasmatodea	NCBI	tcristinae_1.3c2	2018-02-15	55026842	6	44	9	53				multiple plant families	multiple plant families	her	L
Pediculus humanus	Pedhum	Pediculidae	Anoplura	Psocoptera	NCBI	JCVI_LOUSE_1.0	2007-04-23	497057	67	12	0	12				blood	blood	hae	S
Limnephilus lunatus	Limlun	Limnephilidae	Limnephiloidea	Trichoptera	NCBI	Llun_2.0	2017-10-31	69049	5506	25	22	47	122	35	68	fresh leaves, decaying leaves, detritus	does not feed	det	L

### Sheet: S1 legend
column	description
species	Species name
shortcode	Shortcode identifier for sequences in .fasta files and phylogenies
family	Species taxonomic family
superfamily	Species taxonomic superfamily
order	Species taxonomic order
database	Database containing genome assembly annotated
assembly	Name of genome assembly annotated
date	Date genome assembly was published
N50	Genome assembly N50 statistic
L50	Genome assembly L50 statistic
FGM	EcKL full gene models annotated
PGM	EcKL partial gene models annotated
TGM	EcKL total gene models annotated
P450s	P450 genes in genome according to Rane et al. 2019; blank means no data
GSTs	GST genes in genome according to Rane et al. 2019; blank means no data
CCEs	CCE genes in genome according to Rane et al. 2019; blank means no data
juvenile_diet	Diet of juvenile lifestages
adult_diet	Diet of adult lifestage
diet_code	Dietary group representing the most chemically complex diet throughout development: det, detritivorous; her, herbivorous; car, carnivorous; pol, pollen-feeding; hae, haematophagous
XD	Xenobiotic diversity group: S, small; I, intermediate; L, large

### Sheet: Table S2
Response	Predictor	lambda	Estimation	SE	t-Value	P-value	df	Adjusted R2
EcKLs	P450s	0.99	0.108622	0.031702	3.4264	0.000902	96	0.09968
EcKLs	GSTs	0.983	0.37504	0.12275	3.0553	0.002911	96	0.07913
EcKLs	CCEs	0.991	0.188846	0.074388	2.5387	0.01274	96	0.05315
P450s	EcKLs	0.993	0.97929	0.29331	3.3388	0.001199	96	0.09471
P450s	GSTs	0.993	1.97482	0.31487	6.2718	1.021e-08	96	0.2833
P450s	CCEs	0.996	1.03143	0.20397	5.0568	2.042e-06	96	0.2021
GSTs	EcKLs	0.762	0.343532	0.060272	5.6997	1.318e-07	96	0.2451
GSTs	P450s	0.923	0.135397	0.020488	6.6085	2.171e-09	96	0.3055
GSTs	CCEs	0.895	0.281691	0.050022	5.6313	1.777e-07	96	0.2405
CCEs	EcKLs	0.969	0.37352	0.12597	2.9653	0.003815	96	0.07436
CCEs	P450s	0.969	0.207068	0.037979	5.4522	3.855e-07	96	0.2285
CCEs	GSTs	0.963	0.8031	0.15209	5.2805	8.013e-07	96	0.217

### Sheet: Table S3
Response	Predictor	lambda	df-n	df-d	F-value	p-value
EcKLs	diet	0.991114	4	135	7.56602	< 1.0E-04
P450s	diet	1.00017	4	93	4.62971	0.0019
GSTs	diet	0.865199	4	93	6.55573	0.0001
CCEs	diet	0.979908	4	93	1.28108	0.2831

### Sheet: Table S4
Dataset	Response	Predictor	lambda	df-n	df-d	F-value	p-value
full	EcKLs	XD	0.99946	2	137	29.3881	< 1.0E-04
full	P450s	XD	1.00436	2	95	3.50936	0.0339
full	GSTs	XD	0.834402	2	95	9.98881	0.0001
full	CCEs	XD	0.977641	2	95	0.16059	0.8519
subset	EcKLs	XD	0.999996	2	112	27.1112	< 1.0E-04
subset	P450s	XD	0.992881	2	75	1.4419	0.243
subset	GSTs	XD	0.782547	2	75	10.8086	0.0001
subset	CCEs	XD	0.977609	2	75	0.25654	0.7744

### Sheet: Table S5
Dataset	Response	Predictor	lambda	Estimation	SE	t-value	p-value	df	Adjusted R2
full	log2(families)	log2(genera)	0.286	0.784259	0.078049	10.0483	5.461e-12	36	0.7299
full	log2(families)	log2(species)	1	0.61949	0.092529	6.6951	8.274e-08	36	0.5422
full	log2(genera)	log2(species)	1	0.802784	0.072652	11.0497	4.041e-13	36	0.766
full	total EcKLs	log2(families)	0.99	1.67687	0.91391	1.8348	0.0748039	36	0.06012
full	total EcKLs	log2(genera)	0.992	1.84185	0.81972	2.2469	0.030869	36	0.09863
full	total EcKLs	log2(species)	0.993	1.5354	0.7642	2.0092	0.052055	36	0.052055
subset	total EcKLs	log2(families)	0	3.01123	0.52498	5.7359	2.101e-06	33	0.4841
subset	total EcKLs	log2(genera)	0.581	2.46035	0.64054	3.8411	0.000527	33	0.288
subset	total EcKLs	log2(species)	0.814	2.2426	0.68372	3.28	0.002453	33	0.223
subset	Lep1 EcKLs	log2(families)	0.468	0.91393	0.30976	2.9504	0.005799	33	0.1847
subset	Lep2 EcKLs	log2(families)	1	0.22182	0.13591	1.6321	0.11217	33	0.04665
subset	Lep3 EcKLs	log2(families)	0.947	0.17822	0.39725	0.4486	0.6566	33	-0.02406
subset	Lep5 EcKLs	log2(families)	1	-0.142114	0.070415	-2.0182	0.05176	33	0.0829
subset	Lep8 EcKLs	log2(families)	1	0.60602	0.41943	1.4449	0.1579	33	0.031
subset	Lep8 EcKLs	log2(genera)	1	0.82749	0.39306	2.1052	0.04297	33	0.09169
subset	Lep8 EcKLs	log2(species)	1	0.82842	0.37562	2.2055	0.03449	33	0.1021
subset	Lep8 EcKLs	families	1	0.114909	0.039261	2.9268	0.006158	33	0.182
subset	Lep8 EcKLs	genera	1	0.051785	0.016255	3.1858	0.003148	33	0.212
subset	Lep8 EcKLs	species	1	0.036615	0.012067	3.0344	0.004674	33	0.1945
subset	Lep10 EcKLs	log2(families)	1	0.050193	0.056944	0.8815	0.3844	33	-0.006603
subset	Lep13 EcKLs	log2(families)	1	0.15759	0.13841	1.1386	0.2631	33	0.008643
subset	Lep1 EcKLs	Lep8 EcKLs	0	0.57092	0.078981	7.2285	2.735e-08	33	0.6012
subset	Lep8 EcKLs	Lep1 EcKLs	0.336	0.85288	0.17667	4.8275	3.064e-05	33	0.3961
subset	total EcKLs - Lep1	log2(families)	0	1.70983	0.40276	4.2453	0.0001669	33	0.3336
subset	total EcKLs - Lep8	log2(families)	0	1.21456	0.37748	3.2176	0.002895	33	0.2157
subset	total EcKLs - Lep1 - Lep8	log2(families)	0.956	0.48476	0.47838	1.0133	0.3183	33	0.0007882
